# Genome-wide CRISPR knockout screen reveals the landscape of essential genes across the porcine genome

**DOI:** 10.1101/2025.02.28.640817

**Authors:** Thomas Harvey, Victor Boyartchuk, Maren van Son, Arne B. Gjuvsland, Eli Grindflek, Matthew Kent

## Abstract

Characterization of essential genes across the genome is fundamental to understanding cellular functions at a molecular level. While significant progress has been made in characterizing essential genes in human and mouse models, relatively little is known about essential genes in the porcine genome. Pigs are an important production species and are now emerging as valuable models for studying human diseases due to their physiological similarities to humans. To map essential genes across the porcine genome, we have developed a novel porcine genome-wide CRISPR knockout screening library (pGeCKO) and applied it to two porcine cell lines, PK15 and IPEC-J2. We identified 2,245 essential genes in PK15 cells and 919 essential genes in IPEC-J2 cells, with 683 of these shared between both cell lines. Functional analyses revealed that most essential genes are involved in core cellular processes such as cell cycle regulation, DNA replication, transcription, and translation. Comparative analysis with human essential genes from the DepMap project revealed that over half of the genes are shared with humans and the rest are porcine-specific. These porcine-specific essential genes included genes in core functional pathways related to protein and RNA processing as well as many related to N-glycan biosynthesis, signal transduction, and several long-noncoding RNAs. This work provides a new resource for leveraging porcine models in disease research, enhancing our understanding of porcine genetics and its implications for human health.
