## Supplementary material for "Genome-wide CRISPR knockout screen reveals the landscape of essential genes across the porcine genome": Table S2

### Sheet: Sheet1
Gene stable ID	Chromosome/scaffold name	Transcript stable ID	Transcript length	FDR_PK15	FDR_IPECJ2
ENSSSCG00000046268	3	ENSSSCT00000077462	1966	0	0.0072816
ENSSSCG00000047321	3	ENSSSCT00000069418	1473	0.03737	0.038694
ENSSSCG00000032301	10	ENSSSCT00000080916	3906	0.00081169	0.0072816
ENSSSCG00000043113	10	ENSSSCT00000079233	6391	0.00081169	0.0072816
ENSSSCG00000047405	11	ENSSSCT00000090267	1999	0.031019	0.020093
ENSSSCG00000037771	AEMK02000135.1	ENSSSCT00000086043	6407	0	0.0072816
ENSSSCG00000041461	AEMK02000489.1	ENSSSCT00000067299	3283	0	0.021309
ENSSSCG00000041875	AEMK02000489.1	ENSSSCT00000067335	1127	0	0.035573
ENSSSCG00000045913	AEMK02000489.1	ENSSSCT00000081099	1014	0	0.0098425
ENSSSCG00000047868	AEMK02000489.1	ENSSSCT00000090329	270	0	0.0072816
ENSSSCG00000041596	AEMK02000695.1	ENSSSCT00000083151	1302	0	0.0072816
